# Chaperone-Mediated Autophagy in Fish: A Key Function Amid a Changing Environment

**DOI:** 10.1101/2024.03.20.585855

**Authors:** Simon Schnebert, Emilio J Vélez, Maxime Goguet, Karine Dias, Vincent Véron, Isabel García-Pérez, Lisa M Radler, Emilie Cardona, Stéphanie Fontagné-Dicharry, Pierre Van Delft, Franziska Dittrich-Domergue, Amélie Bernard, Florian Beaumatin, Amaury Herpin, Beth Cleveland, Iban Seiliez

## Abstract

Chaperone-Mediated Autophagy (CMA) is a major pathway of lysosomal proteolysis critical for cellular homeostasis and metabolism. While extensively studied in mammals, CMA’s existence in fish has only been confirmed recently, offering exciting insights into its role in species facing environmental stress. Here, we shed light on the existence of 2 genes encoding the CMA-limiting factor Lamp2A (lysosomal associated membrane protein 2A) in rainbow trout (RT, *Oncorhynchus mykiss*), revealing distinct expression patterns across various tissues. Notably, RT lacking the most expressed Lamp2A exhibit profound hepatic proteome disturbances during acute nutritional stress, underscoring its pivotal role as a guardian of hepatic proteostasis. Building upon these findings, we introduce and validate the CMA activation score as a reliable indicator of CMA status, providing a valuable tool for detecting cellular stress in fish under environmental threats. Overall, our study offers new perspectives into understanding CMA from evolutionary and environmental contexts.
