## Supplementary material for "Chaperone-Mediated Autophagy in Fish: A Key Function Amid a Changing Environment": DATASET S2

### Sheet: Enrichment Map Up
DATASET S2. Enrichment map clusters of up-regulated proteins in L2AC31-KO vs WT RTs
Cellular and metabolic process			Mitochondria biogenesis			Glutathione metabolism and cellular homeostasis			Cellular and metabolic process			Membrane trafficking
Name	ID		Name	ID		Name	ID		Name	ID		Name	ID
ABCB6A	ATP-binding cassette, sub-family B (MDR/TAP), member 6a		ABCB6A	ATP-binding cassette, sub-family B (MDR/TAP), member 6a		ACLYA	ATP citrate lyase a		ABCB6A	ATP-binding cassette, sub-family B (MDR/TAP), member 6a		ABCB6A	ATP-binding cassette, sub-family B (MDR/TAP), member 6a
ACLYA	ATP citrate lyase a		ACOT9.1	acyl-CoA thioesterase 9, tandem duplicate 1		ACOT9.1	acyl-CoA thioesterase 9, tandem duplicate 1		ARHGAP1	Rho GTPase activating protein 1		AIFM2	apoptosis inducing factor mitochondria associated 2
ACOT9.1	acyl-CoA thioesterase 9, tandem duplicate 1		AFG3L2	AFG3-like AAA ATPase 2		AFG3L2	AFG3-like AAA ATPase 2		ATP6V0B	ATPase H+ transporting V0 subunit b		ARHGAP1	Rho GTPase activating protein 1
ACTR1	actin related protein 1, centractin		AIFM2	apoptosis inducing factor mitochondria associated 2		CASP3A	caspase 3, apoptosis-related cysteine peptidase a		ATP6V1C1A	ATPase H+ transporting V1 subunit C1a		ARL3	ADP ribosylation factor like GTPase 3b
AFG3L2	AFG3-like AAA ATPase 2		ARHGAP1	Rho GTPase activating protein 1		DLAT	dihydrolipoamide S-acetyltransferase (E2 component of pyruvate dehydrogenase complex)		ATP6V1H	ATPase H+ transporting V1 subunit H		ATP6V0B	ATPase H+ transporting V0 subunit b
AIFM2	apoptosis inducing factor mitochondria associated 2		ATP6V0B	ATPase H+ transporting V0 subunit b		ETHE1	ETHE1 persulfide dioxygenase		CASP3A	caspase 3, apoptosis-related cysteine peptidase a		ATP6V1C1A	ATPase H+ transporting V1 subunit C1a
AKR1B1	aldo-keto reductase family 1 member B		ATP6V1C1A	ATPase H+ transporting V1 subunit C1a		G6PD	glucose-6-phosphate dehydrogenase		FN1A	fibronectin 1a		ATP6V1H	ATPase H+ transporting V1 subunit H
ALDOAA	aldolase a, fructose-bisphosphate, a		BRI3BP	bri3 binding protein		GCLM	glutamate-cysteine ligase, modifier subunit		GCLM	glutamate-cysteine ligase, modifier subunit		BRI3BP	bri3 binding protein
ARHGAP1	Rho GTPase activating protein 1		CARS2	cysteinyl-tRNA synthetase 2, mitochondrial		GLRX	glutaredoxin (thioltransferase)		HSPA4B	heat shock protein 4b		DCP1A	decapping mRNA 1A
ARL3	ADP ribosylation factor like GTPase 3b		DLAT	dihydrolipoamide S-acetyltransferase (E2 component of pyruvate dehydrogenase complex)		GLRX5	glutaredoxin 5 homolog (S. cerevisiae)		KIF5BB	kinesin family member 5B, a		EXOC1	exocyst complex component 1
ARPP21	cAMP-regulated phosphoprotein, 21		ETHE1	ETHE1 persulfide dioxygenase		GSTO1	glutathione S-transferase omega 1		NEDD4L	NEDD4 like E3 ubiquitin protein ligase		FABP2	fatty acid binding protein 2, intestinal
ASS1	argininosuccinate synthase 1 [Source:HGNC Symbol		FUNDC2	fun14 domain containing 2		HKDC1	hexokinase domain containing 1		PRKCI	protein kinase C, iota		FUNDC2	fun14 domain containing 2
ATP6V0B	ATPase H+ transporting V0 subunit b		GFM1	G elongation factor, mitochondrial 1		LIMA1	LIM domain and actin binding 1		PTPN23A	protein tyrosine phosphatase, non-receptor type 23, a		HDAC6	histone deacetylase 6
ATP6V1C1A	ATPase H+ transporting V1 subunit C1a		GLRX5	glutaredoxin 5 homolog (S. cerevisiae)		MAO	monoamine oxidase		SCAMP2	secretory carrier membrane protein 2		HSPA4B	heat shock protein 4b
ATP6V1H	ATPase H+ transporting V1 subunit H		HKDC1	hexokinase domain containing 1		MARC2	Mitochondrial amidoxime reducing component		TFR1A	transferrin receptor 1a		JUPB	junction plakoglobin b
BRI3BP	bri3 binding protein		IDH3A	isocitrate dehydrogenase (NAD(+)) 3 catalytic subunit alpha		MCEE	methylmalonyl CoA epimerase		TFR1B	transferrin receptor 1b		KIF5BB	kinesin family member 5B, a
C8G	complement component 8, gamma polypeptide		IDH3B	isocitrate dehydrogenase (NAD(+)) 3 non-catalytic subunit beta		OPLAH	5-oxoprolinase, ATP-hydrolysing		VPS33B	VPS33B late endosome and lysosome associated		LIMA1	LIM domain and actin binding 1
qng1	Q-nucleotide N-glycosylase 1		IDH3G	isocitrate dehydrogenase (NAD(+)) 3 non-catalytic subunit gamma		PTGES3A	prostaglandin E synthase 3a (cytosolic)		VPS4B	vacuolar protein sorting 4 homolog B		MAO	monoamine oxidase
CAB39L	calcium binding protein 39-like		LGALS3	galectin 3		PTGESL	prostaglandin E synthase 2-like		YKT6	YKT6 v-SNARE homolog (S. cerevisiae)		MARC2	Mitochondrial amidoxime reducing component
CARS2	cysteinyl-tRNA synthetase 2, mitochondrial		LGALS3L	lectin, galactoside binding soluble 3b		RPA1	replication protein A1					MOSPD2	motile sperm domain containing 2
CASP3A	caspase 3, apoptosis-related cysteine peptidase a		tmem97	transmembrane protein 97		SEC24B	SEC24 homolog B, COPII coat complex component					NUDCD3	NudC domain containing 3
CDC42EP4A	CDC42 effector protein (Rho GTPase binding) 4a		LYPLA1	lysophospholipase 1		TFR1A	transferrin receptor 1a					NUP133	nucleoporin 133
CNN2	calponin 2		MAO	monoamine oxidase		TFR1B	transferrin receptor 1b					NUP62L	nucleoporin 62 like
CNP	2',3'-cyclic nucleotide 3' phosphodiesterase		MARC2	Mitochondrial amidoxime reducing component		TMEM97	transmembrane protein 97					PEA15	proliferation and apoptosis adaptor protein 15
CPSF3L	integrator complex subunit 11		MCEE	methylmalonyl CoA epimerase		TXN	thioredoxin					PEX5	peroxisomal biogenesis factor 5
DCP1A	decapping mRNA 1A		MDH2	malate dehydrogenase 2, NAD (mitochondrial)		TXNRD1	thioredoxin reductase 1					PTPN23A	protein tyrosine phosphatase, non-receptor type 23, a
DHRS7	dehydrogenase/reductase (SDR family) member 7		MRPS35	mitochondrial ribosomal protein S35		UBE2KB	ubiquitin-conjugating enzyme E2Kb (UBC1 homolog, yeast)					RPA1	replication protein A1
DLAT	dihydrolipoamide S-acetyltransferase (E2 component of pyruvate dehydrogenase complex)		NUP133	nucleoporin 133								SCAMP2	secretory carrier membrane protein 2
DUSP23A	dual specificity phosphatase 23a		NUP62L	nucleoporin 62 like								SEC24B	SEC24 homolog B, COPII coat complex component
DYNC1H1	dynein, cytoplasmic 1, heavy chain 1		PEX5	peroxisomal biogenesis factor 5								SEPT9B	septin 9b
ENPP1	ectonucleotide pyrophosphatase/phosphodiesterase 1		PITRM1	pitrilysin metallopeptidase 1								SLC27A2B	solute carrier family 27 member 2b
ENSDARP00000060174	si:dkey-12e7.4		PTGESL	prostaglandin E synthase 2-like								SLC27A4	solute carrier family 27 member 4
ENSDARP00000111771			SCAMP2	secretory carrier membrane protein 2								TFR1A	transferrin receptor 1a
ETHE1	ETHE1 persulfide dioxygenase		SEC24B	SEC24 homolog B, COPII coat complex component								TFR1B	transferrin receptor 1b
EXOC1	exocyst complex component 1		SLC27A2B	zgc:101540								TRAPPC8	trafficking protein particle complex 8
FABP2	fatty acid binding protein 2, intestinal		TFR1A	transferrin receptor 1a								VAPAL	VAMP (vesicle-associated membrane protein)-associated protein A, like
FAM129AA	niban apoptosis regulator 1a		TFR1B	transferrin receptor 1b								VPS33B	VPS33B late endosome and lysosome associated
FAM185A	family with sequence similarity 185 member A		TRAP1	TNF receptor-associated protein 1								VPS4B	vacuolar protein sorting 4 homolog B
FBLN1	fibulin 1		VAPAL	VAMP (vesicle-associated membrane protein)-associated protein A, like								YKT6	YKT6 v-SNARE homolog (S. cerevisiae)
FN1A	fibronectin 1a		VPS33B	VPS33B late endosome and lysosome associated
FUNDC2	fun14 domain containing 2		VPS4B	vacuolar protein sorting 4 homolog B
G6PD	glucose-6-phosphate dehydrogenase
GCLM	glutamate-cysteine ligase, modifier subunit
GFM1	G elongation factor, mitochondrial 1
GLRX	glutaredoxin (thioltransferase)
GLRX5	glutaredoxin 5 homolog (S. cerevisiae)
GSTO1	glutathione S-transferase omega 1
HDAC6	histone deacetylase 6
HKDC1	hexokinase domain containing 1
HNRNPH3	heterogeneous nuclear ribonucleoprotein H3 (2H9)
HSPA4B	heat shock protein 4b
IDH3A	isocitrate dehydrogenase (NAD(+)) 3 catalytic subunit alpha
IDH3B	isocitrate dehydrogenase (NAD(+)) 3 non-catalytic subunit beta
idh3g	isocitrate dehydrogenase (NAD(+)) 3 non-catalytic subunit gamma
IVNS1ABPA	influenza virus NS1A binding protein a
JUPB	junction plakoglobin b
KIF5BB	kinesin family member 5B, a
LACTB	lactamase, beta
LGALS3	galectin 3
LGALS3L	lectin, galactoside binding soluble 3b
LIMA1	LIM domain and actin binding 1
tjp1b	tight junction protein 1b
l3hypdh	trans-L-3-hydroxyproline dehydratase
tmem97	transmembrane protein 97
LYPLA1	lysophospholipase 1
MAO	monoamine oxidase
MARC2	mitochondrial amidoxime reducing component 2
MCEE	methylmalonyl CoA epimerase
MDH2	malate dehydrogenase 2, NAD (mitochondrial)
MN1B	meningioma 1b
MOSPD2	motile sperm domain containing 2
MOV10A	Mov10 RISC complex RNA helicase a
MROH1	maestro heat-like repeat family member 1
MRPS35	mitochondrial ribosomal protein S35
MUSTN1	musculoskeletal, embryonic nuclear protein 1
MXRA7	matrix-remodelling associated 7
NCAPD2	non-SMC condensin I complex, subunit D2
NEDD4L	NEDD4 like E3 ubiquitin protein ligase
NMRK1	nicotinamide riboside kinase 1
NUDCD3	NudC domain containing 3
NUP133	nucleoporin 133
NUP62L	nucleoporin 62 like
OPLAH	5-oxoprolinase, ATP-hydrolysing
PATL1	PAT1 homolog 1, processing body mRNA decay factor
PEA15	proliferation and apoptosis adaptor protein 15
PEX5	peroxisomal biogenesis factor 5
PFKFB1	6-phosphofructo-2-kinase/fructose-2,6-biphosphatase 1
PITRM1	pitrilysin metallopeptidase 1
PRKAB1A	protein kinase, AMP-activated, beta 1 non-catalytic subunit, a
PRKCI	protein kinase C, iota
PSAT1	phosphoserine aminotransferase 1
PSMC1A	proteasome 26S subunit, ATPase 1a
PTGES3A	prostaglandin E synthase 3a (cytosolic)
PTGESL	prostaglandin E synthase 2-like
PTPN23A	protein tyrosine phosphatase, non-receptor type 23, a
RAD23AA	RAD23 homolog A, nucleotide excision repair protein a
RCOR1	REST corepressor 1
RPA1	replication protein A1
SCAMP2	secretory carrier membrane protein 2
SCCPDHA	saccharopine dehydrogenase a
SEC24B	SEC24 homolog B, COPII coat complex component
SEPT9B	septin 9b
SGUT1	SGT1 homolog, MIS12 kinetochore complex assembly cochaperone
SLC27A2B	solute carrier family 27 member 2b
SLC27A4	solute carrier family 27 member 4
TALDO1	transaldolase 1
TFR1A	transferrin receptor 1a
TFR1B	transferrin receptor 1b
TIPRL	TIP41, TOR signaling pathway regulator-like (S. cerevisiae)
TLN1	talin 1
TRAP1	TNF receptor-associated protein 1
TRAPPC8	trafficking protein particle complex 8
TXN	thioredoxin
TXNRD1	thioredoxin reductase 1
UAP1	UDP-N-acetylglucosamine pyrophosphorylase 1
UAP1L1	UDP-N-acetylglucosamine pyrophosphorylase 1, like 1
UBE2KB	ubiquitin-conjugating enzyme E2Kb (UBC1 homolog, yeast)
UBR5	ubiquitin protein ligase E3 component n-recognin 5
USP11	ubiquitin specific peptidase 11
USP9	ubiquitin specific peptidase 9
VAPAL	VAMP (vesicle-associated membrane protein)-associated protein A, like
VPS33B	VPS33B late endosome and lysosome associated
VPS4B	vacuolar protein sorting 4 homolog B
YKT6	YKT6 v-SNARE homolog (S. cerevisiae)
ZGC:162816	zgc:162816

### Sheet: Enrichment Map Down
DATASET S2. Enrichment map clusters of down-regulated proteins in L2AC31-KO vs WT RTs
Cellular and metabolic process			Respiratory complex biogenesis			Aminoacid metabolism			Glutathione metabolism and cellular homeostasis
Name	ID		Name	ID		Name	ID		Name	ID
ACIN1B	apoptotic chromatin condensation inducer 1b		AGXT2	alanine--glyoxylate aminotransferase 2		ACOT18	acyl-CoA thioesterase 18		DPYDB	dihydropyrimidine dehydrogenase b
ACOT18	acyl-CoA thioesterase 18		CISD2	CDGSH iron sulfur domain 2		ACY3.2	aspartoacylase (aminocyclase) 3, tandem duplicate 2		DPYS	dihydropyrimidinase
acot19	acyl-CoA thioesterase 19		DDO	D-aspartate oxidase		AGXT2	alanine--glyoxylate aminotransferase 2		GLO1	glyoxalase 1
ACY3.2	aspartoacylase (aminocyclase) 3, tandem duplicate 2		DHRS2	dehydrogenase/reductase 2		ALDOB	aldolase b, fructose-bisphosphate		GPX1B	glutathione peroxidase 1b
ADCY6A	adenylate cyclase 6a		ENSDARP00000092420	None		ASPA	aspartoacylase		GSTK1	glutathione S-transferase kappa 1
AGXT2	alanine--glyoxylate aminotransferase 2		FAHD2A	fumarylacetoacetate hydrolase domain containing 2A		CRYL1	crystallin, lambda 1		GSTM	glutathione S-transferase mu tandem
ALDOB	aldolase b, fructose-bisphosphate		FKBP8	FKBP prolyl isomerase 8		DDC	dopa decarboxylase		GSTM2	glutathione S-transferase mu tandem duplicate 2
AMBP	alpha-1-microglobulin/bikunin precursor		FOXRED1	FAD-dependent oxidoreductase domain containing 1		DDO	D-aspartate oxidase		TPMT1	Thiopurine S-Methyltransferase
APOBA	apolipoprotein Ba		GLO1	glyoxalase 1		DPYDB	dihydropyrimidine dehydrogenase b		UGDH	UDP-glucose 6-dehydrogenase
ASPA	aspartoacylase		GPD2	glycerol-3-phosphate dehydrogenase 2 (mitochondrial)		DPYS	dihydropyrimidinase		UGT2A1	UDP glucuronosyltransferase 2 family, polypeptide A1
ATOX1	antioxidant 1 copper chaperone		GPX1B	glutathione peroxidase 1b		GPD2	glycerol-3-phosphate dehydrogenase 2 (mitochondrial)		UGT5C1	UDP glucuronosyltransferase 5 family, polypeptide C1
ATP11C	ATPase phospholipid transporting 11C		GSTK1	glutathione S-transferase kappa 1		GPX1B	glutathione peroxidase 1b
BTD	biotinidase		HSD17B8	hydroxysteroid (17-beta) dehydrogenase 8		HGD	homogentisate 1,2-dioxygenase
CAHZ	carbonic anhydrase		NDUFA12	NADH:ubiquinone oxidoreductase subunit A12		HSD17B8	hydroxysteroid (17-beta) dehydrogenase 8
camk1b	calcium/calmodulin-dependent protein kinase Ib		NDUFA7	NADH:ubiquinone oxidoreductase subunit A7		IDO1	indoleamine 2,3-dioxygenase 1
CCAR2	cell cycle and apoptosis regulator 2		NDUFB11	NADH:ubiquinone oxidoreductase subunit B11		PM20D1.2	peptidase M20 domain containing 1, tandem duplicate 2
CFP	complement factor properdin		NDUFB8	NADH:ubiquinone oxidoreductase subunit B8		PRODH2	proline dehydrogenase 2
CISD2	CDGSH iron sulfur domain 2		NDUFV1	NADH:ubiquinone oxidoreductase core subunit V1		PSMB8	proteasome 20S subunit beta 8
CNDP1	carnosine dipeptidase 1		PM20D1.2	peptidase M20 domain containing 1, tandem duplicate 2		SARDH	sarcosine dehydrogenase
COMMD9	COMM domain containing 9		PRODH2	proline dehydrogenase 2		SLC27A2A	solute carrier family 27 member 2a
CPDA	carboxypeptidase D, a		SARDH	sarcosine dehydrogenase		SLC27A6	solute carrier family 27 member 6
CRELD2	cysteine-rich with EGF-like domains 2		SQRDL			SQRDL
CRYL1	crystallin, lambda 1		TRIP4	thyroid hormone receptor interactor 4		UGDH	UDP-glucose 6-dehydrogenase
CTSH	cathepsin H		UGL	ureidoglycolate lyase		UGL	ureidoglycolate lyase
DDC	dopa decarboxylase					UGT2A1	UDP glucuronosyltransferase 2 family, polypeptide A1
DDO	D-aspartate oxidase					UGT5C1	UDP glucuronosyltransferase 5 family, polypeptide C1
DHRS2	dehydrogenase/reductase 2					URAH	urate (5-hydroxyiso-) hydrolase
DPYDB	dihydropyrimidine dehydrogenase b
DPYS	dihydropyrimidinase
DSPA	desmoplakin a
ENSDARP00000092420
ENSDARP00000100024
ERLEC1	endoplasmic reticulum lectin 1
FAHD2A	fumarylacetoacetate hydrolase domain containing 2A
FAUA	FAU ubiquitin like and ribosomal protein S30 fusion a
FKBP8	FKBP prolyl isomerase 8
FOXRED1	FAD-dependent oxidoreductase domain containing 1
FTSJ1	FtsJ RNA 2'-O-methyltransferase 1
GBP2	guanylate binding protein 2
GCHFR	GTP cyclohydrolase I feedback regulator
GLO1	glyoxalase 1
GOLM1	golgi membrane protein 1
GPD2	glycerol-3-phosphate dehydrogenase 2 (mitochondrial)
GPX1B	glutathione peroxidase 1b
GSTK1	glutathione S-transferase kappa 1
GSTM	glutathione S-transferase mu tandem
gstm.2	glutathione S-transferase mu tandem duplicate 2
HEXA	hexosaminidase A (alpha polypeptide)
HGD	homogentisate 1,2-dioxygenase
HNF4A	hepatocyte nuclear factor 4, alpha
HSD17B8	hydroxysteroid (17-beta) dehydrogenase 8
IDO1	indoleamine 2,3-dioxygenase 1
ITGB1A	integrin, beta 1a
KHDRBS1B	KH domain containing, RNA binding, signal transduction associated 1b
KRT8	keratin 8
lamp1b	lysosomal associated membrane protein 1b
LSM7	LSM7 homolog, U6 small nuclear RNA and mRNA degradation associated
MAN1A1	mannosidase, alpha, class 1A, member 1
MTPN	myotrophin
MYDGF	myeloid-derived growth factor
MYEF2	myelin expression factor 2
NAPSA	napsin A aspartic peptidase
NAT10	N-acetyltransferase 10
NDUFA12	NADH:ubiquinone oxidoreductase subunit A12
NDUFA7	NADH:ubiquinone oxidoreductase subunit A7
NDUFB11	NADH:ubiquinone oxidoreductase subunit B11
NDUFB8	NADH:ubiquinone oxidoreductase subunit B8
NDUFV1	NADH:ubiquinone oxidoreductase core subunit V1
NOP56	NOP56 ribonucleoprotein homolog
NPC2	NPC intracellular cholesterol transporter 2
NUCB2B	nucleobindin 2b
PACSIN3	protein kinase C and casein kinase substrate in neurons 3
PFDN5	prefoldin 5
PGRMC2	progesterone receptor membrane component 2
PHKB	phosphorylase kinase, beta
PHYHIP	phytanoyl-CoA 2-hydroxylase interacting protein
PLRG1	pleiotropic regulator 1
PM20D1.2	peptidase M20 domain containing 1, tandem duplicate 2
PNP4A	purine nucleoside phosphorylase 4a
PNPO	pyridoxamine 5'-phosphate oxidase
POLR1C	RNA polymerase I and III subunit C
PRMT1	protein arginine methyltransferase 1
PRODH2	proline dehydrogenase 2
PSMB8	proteasome 20S subunit beta 8
PTER	phosphotriesterase related
PXMP2	peroxisomal membrane protein 2
RAN	RAN, member RAS oncogene family
RBP4	retinol binding protein 4, plasma
RDH12	retinol dehydrogenase 12
RHBDF1	rhomboid 5 homolog 1a (Drosophila)
RHOAA	ras homolog gene family, member Aa
RPLP2L	ribosomal protein, large P2, like
SARDH	sarcosine dehydrogenase
SCARB2	scavenger receptor class B member 2
SELENBP1	selenium binding protein 1
SLC27A2A	solute carrier family 27 member 2a
SLC27A6	solute carrier family 27 member 6
SLC30A7	solute carrier family 30 member 7
SQRDL	sulfide quinone oxidoreductase
STEAP4	STEAP family member 4
TM9SF2	transmembrane 9 superfamily member 2
TM9SF4	transmembrane 9 superfamily protein member 4
TMOD2	tropomodulin 2
TNPO2	transportin 2 [Source:HGNC Symbol
TPK2	thiamin pyrophosphokinase 2
tpmt.1	thiopurine S-methyltransferase, tandem duplicate 1
TRIP4	thyroid hormone receptor interactor 4
TSSC1	EARP complex and GARP complex interacting protein 1
TSTA3	tissue specific transplantation antigen P35B
UFM1	ubiquitin-fold modifier 1
UGDH	UDP-glucose 6-dehydrogenase
UGL	ureidoglycolate lyase
UGT2A1	UDP glucuronosyltransferase 2 family, polypeptide A1
UGT5C1	UDP glucuronosyltransferase 5 family, polypeptide C1
URAH	urate (5-hydroxyiso-) hydrolase
VTG2	vitellogenin 2
YBX1	Y box binding protein 1
ZCCHC4	zinc finger, CCHC domain containing 4
ZGC:101731	zgc:101731
ZGC:56622	zgc:56622
ZGC:64106	zgc:64106
